# Intrinsic epigenetic state of primary osteosarcoma drives metastasis

**DOI:** 10.1101/2023.11.09.566446

**Authors:** Irtisha Singh, Nino Rainusso, Lyazat Kurenbekova, Bikesh K. Nirala, Juan Dou, Abhinaya Muruganandham, Jason T. Yustein

## Abstract

Osteosarcoma (OS) is the most common primary malignant bone tumor affecting the pediatric population with high potential to metastasize to distal sites, most commonly the lung. Insights into defining molecular features contributing to metastatic potential are lacking. We have mapped the active chromatin landscapes of OS tumors by integrating histone H3 lysine acetylated chromatin (H3K27ac) profiles (n=13), chromatin accessibility profiles (n=11) and gene expression (n=13) to understand the differences in their active chromatin profiles and its impact on molecular mechanisms driving the malignant phenotypes. Primary OS tumors from patients with metastasis (primary met) have a distinct active chromatin landscape compared to primary tumors from patients without metastatic disease (localized). The difference in chromatin activity shapes the transcriptional profile of OS. We identified novel candidate genes involved in OS pathogenesis and metastasis, including *PPP1R1B*, *PREX1* and *IGF2BP1*, which exhibit increased chromatin activity in primary met along with higher transcript levels. Overall, differential chromatin activity in primary met occurs in proximity of genes regulating actin cytoskeleton organization, cellular adhesion, and extracellular matrix suggestive of their role in facilitating OS metastasis. Furthermore, chromatin profiling of tumors from metastatic lung lesions noted increases in chromatin activity in genes involved in cell migration and key intracellular signaling cascades, including the Wnt pathway. Thus, this data demonstrates that metastatic potential is intrinsically present in primary metastatic tumors and the cellular chromatin profiles further adapt to allow for successful dissemination, migration, and colonization at the distal metastatic site.
