## Supplemental Table 3 for "Intrinsic epigenetic state of primary osteosarcoma drives metastasis"

### Sheet: ChIP-seq H3K27ac
Sample Name	Frip score	Number of peaks detected	Number of peaks mapped to promoters	Fraction of peaks mapped to promoters
TCCC-OS14	0.08	25023	13557	54
TCCC-OS22	0.07	22913	12675	55
TCCC-OS32	0.02	13809	7975	58
TCCC-OS45	0.08	45509	16872	37
TCCC-OS54	0.15	46085	17813	39
TCCC-OS57	0.16	49148	18131	37
TCCC-OS63	0.19	47257	17706	37
TCCC-OS73	0.25	64809	18560	29
TCCC-OS74	0.27	60278	17872	30
TCCC-OS75	0.29	85161	19410	23
TCCC-OS84	0.25	50225	17556	35
TCCC-OS93	0.33	85699	19468	23
TCCC-OS94	0.33	73844	15761	21

### Sheet: ATAC-seq
Sample Name	Frip score	Number of peaks detected	Number of peaks mapped to promoters	Fraction of peaks mapped to promoters
TCCC-OS22	0.04	8435	609	7
TCCC-OS32	0.07	43141	17613	41
TCCC-OS45	0.12	57496	22423	39
TCCC-OS54	0.28	72412	28533	39
TCCC-OS57	0.04	25862	9648	37
TCCC-OS63	0.12	46056	22306	48
TCCC-OS73	0.55	110272	36830	33
TCCC-OS75	0.79	147389	37276	25
TCCC-OS84	0.17	73674	28389	39
TCCC-OS93	0.46	120632	31219	26
TCCC-OS94	0.32	96222	29032	30
