## Supplemental Table 3 for "Intrinsic epigenetic state of primary osteosarcoma drives metastasis"

### Sheet: Sheet1
Sample Name	OS classification	ChIP-seq (H3K27ac)	ATAC-seq	RNA-seq
TCCC-OS22	local contol	Yes	Yes	Yes
TCCC-OS32	local contol	Yes	Yes	Yes
TCCC-OS73	local contol	Yes	Yes	Yes
TCCC-OS74	local contol	Yes	No	Yes
TCCC-OS57	localized	Yes	Yes	Yes
TCCC-OS75	localized	Yes	Yes	Yes
TCCC-OS94	localized	Yes	Yes	Yes
TCCC-OS45	lung met	Yes	Yes	Yes
TCCC-OS84	lung met	Yes	Yes	Yes
TCCC-OS14	primary met	Yes	No	Yes
TCCC-OS54	primary met	Yes	Yes	Yes
TCCC-OS63	primary met	Yes	Yes	Yes
TCCC-OS93	primary met	Yes	Yes	Yes
