## Supplemental Table 1Supplemental Table 3 for "Intrinsic epigenetic state of primary osteosarcoma drives metastasis"

### Sheet: Sheet1
Table 1. Clinical and Histological Characteristics of Patient Specimens
Patient	Sex	Age	Xenograft Source	Clinical characteristics	Therapy prior to collection	Tumor histology	TTF (weeks)
		(years)
Osteosarcoma
TCCC-OS14	M	15	Open Biopsy (left distal tibia)	Metastasis at diagnosis (lungs), MAP; 45% tumor necrosis	No	Osteoblastic Osteosarcoma	22
TCCC-OS22	F	14	Local control (left distal femur)	Tumor progressed on MAP; 15% tumor necrosis	Yes	Osteoblastic osteosarcoma	8
TCCC-OS32	F	14	Local control (left distal humerus)	Metastatic at diagnosis (lungs), MAP; 40% tumor necrosis	Yes	Osteoblastic osteosarcoma	8
TCCC-OS45	M	20	Metastectomy (recurrent pulmonary nodule in right lung)	Recurrent, metastatic lung disease (4 years off-MAP therapy)	Yes	Telangiectatic osteosarcoma	28
TCCC-OS54*	M	18	Percutaneous Biopsy (right proximal tibia)	Metastatic at diagnosis (bone and lungs); progressed on MAP; 45% tumor necrosis	No	Osteoblastic osteosarcoma	8
TCCC-OS57	M	15	Open Biopsy (left proximal tibia)	Localized, MAP; 80% tumor necrosis	No	Osteoblastic osteosarcoma	9
TCCC-OS63	M	10	Percutaneous Biopsy	Metastatic at diagnosis (lungs); progressed on MAP; 5% tumor necrosis	No	Osteoblastic osteosarcoma	15
			(left proximal fibula)
TCCC-OS73*	M	18	Local control (right proximal tibia)	Progressed on MAP; 45% tumor necrosis	Yes	Osteoblastic osteosarcoma	3
TCCC-OS74	M	10	Local control (left proximal fibula)	Progressed on MAP; 5% tumor necrosis	Yes	Osteoblastic osteosarcoma	5
TCCC-OS75	F	13	Percutaneous Biopsy (right distal femur)	Localized, MAP; 95% tumor necrosis	No	Osteoblastic osteosarcoma	23
TCCC-OS84	F	10	Metastectomy (pulmonary nodule in right lung)	Multiple pulmonary nodules progressed on MAP	Yes	Osteoblastic osteosarcoma	5
TCCC-OS93	F	13	Percutaneous Biopsy (right proximal tibia)	Metastatic at diagnosis (lungs); MAP; 91% tumor necrosis	No	Osteoblastic osteosarcoma	12
TCCC-OS94	M	9	Percutaneous Biopsy (right proximal tibia)	Localized, MAP; 95% tumor necrosis	No	Osteoblastic osteosarcoma	12
